# Single cell transcriptomics reveal mast cell heterogeneity in the human gut

**DOI:** 10.1101/2024.11.29.626054

**Authors:** Hind Hussein, Elodie Modave, Nathalie Stakenborg, Marcello Delfini, Katy Vandereyken, Alejandro Sifrim, Thierry Voet, Guy E. Boeckxstaens

**Affiliations:** Center for Intestinal Neuroimmune Interactions, Translational Research Center for Gastrointestinal Disorders (TARGID), KU Leuven Department of Chronic Diseases, Metabolism and Ageing (CHROMETA), KU Leuven, Leuven, 3000, Belgium; Laboratory of Tumor Inflammation and Angiogenesis, Center for Cancer Biology, VIB, Leuven, Belgium; Laboratory of Tumor Inflammation and Angiogenesis, Center for Cancer Biology, Department of Oncology, KU Leuven, Leuven, Belgium; Laboratory of Reproductive Genomics, Department of Human Genetics, KU Leuven, Leuven, Belgium; KU Leuven Institute for Single Cell Omics, KU Leuven, Leuven, Belgium; Laboratory of Multi-Omic Integrative Bioinformatics, Department of Genetics, KU Leuven, Leuven, Belgium; Leuven AI Institute, KU Leuven, Leuven, Belgium

## Abstract

Gut mast cells are key players in infection and inflammation, as well as in homeostasis. Mast cells regulate gastrointestinal (GI) function by controlling vascular and epithelial permeability, and interacting with the immune system and the enteric nervous system. Mucosal (MC_T_) and connective tissue (MC_TC_) mast cells coexist in the gastrointestinal tract, but are located in distinct microanatomical niches. However, little is known about the transcriptional heterogeneity of human intestinal mast cells. Additionally, whether distinct microanatomical niches instruct mast cell phenotypes in the human gut is currently unknown. We therefore performed 10x single cell RNA sequencing on healthy rectal biopsies and on dissected layers of human sigmoid colon. We identified five transcriptionally distinct mast cell subsets (MC1-5) which exhibited a layer-specific distribution in the healthy human colon and distinct cytokine, chemokine, protease, and transcription factor profiles, and were associated with putative immune and neuro-immune functions. This study provides a framework for the integration of mast cell heterogeneity in the study of gastrointestinal disease mechanisms in humans.
