## Supplemental table 1 - Reagents and media for "Single cell transcriptomics reveal mast cell heterogeneity in the human gut"

### Sheet: Reagents
Product name	Company	Reference
DPBS, no calcium, no magnesium	Gibco	14190250
HBSS (10X), calcium, magnesium, phenol red	Gibco	14060040
NaHCO3	Sigma-Aldrich	106329
EDTA	Thermo Scientific	147855000
HEPES	Gibco	15630080
RPMI 1640 Medium	Gibco	52400-025
Fetal Bovine Serum (FBS) South America, Heat Inactivated	Biowest	S181H
Penicillin-Streptomycin (10,000 U/mL)	Gibco	15140122
Dithiothreitol	Sigma-Aldrich	10708984001
DNase I, grade II, from bovine pancreas	Sigma-Aldrich	10104159001
Liberase™ TM Research Grade	Sigma-Aldrich	5401119001
Liberase™ TH Research Grade	Sigma-Aldrich	5401135001

### Sheet: Media and solutions
Medium name	Composition
Epithelial removal buffer	HBSS 10X (diluted in milliQ water to 1X), 0.35g/L NaHCO3, 2mM EDTA, 10mM Hepes, 1% penicillin/streptomycin
Digestion medium	RPMI 1640, 10% FBS, 10mM Hepes, 1% penicillin/streptomycin
FACS buffer	PBS, 2% FBS, 250mM EDTA

### Sheet: Flow cytometry
Product name	Marker	Conjugate	Dilution	Company	Reference	Clone
BD Pharmingen™ Human BD Fc Block™	N/A	N/A	100	BD Biosciences	564220	Fc1
FITC anti-human CD45 Antibody	CD45	FITC	300	BioLegend	304006	HI30
BD Pharmingen™ 7-AAD	N/A	N/A	1000	BD Biosciences	559925	N/A
